# Polypyrimidine Tract Binding Proteins are essential for B cell development

**DOI:** 10.1101/769141

**Authors:** Elisa Monzón-Casanova, Louise S. Matheson, Kristina Tabbada, Kathi Zarnack, Christopher W. J. Smith, Martin Turner

**Author notes:** Corresponding authors: Elisa Monzón-Casanova and Martin Turner.

## Abstract

Polypyrimidine Tract Binding Protein 1 (PTBP1) is a RNA-binding protein (RBP) expressed throughout B cell development. Deletion of *Ptbp1* in mouse pro-B cells results in upregulation of PTBP2 and normal B cell development. We show that PTBP2 compensates for PTBP1 in B cell ontogeny as deletion of both *Ptbp1* and *Ptbp2* results in a complete block at the pro-B cell stage and a lack of mature B cells. In pro-B cells PTBP1 ensures precise synchronisation of the activity of cyclin dependent kinases at distinct stages of the cell cycle, suppresses S-phase entry and promotes progression into mitosis. PTBP1 controls mRNA abundance and alternative splicing of important cell cycle regulators including CYCLIN-D2, c-MYC, p107 and CDC25B. Our results reveal a previously unrecognised mechanism mediated by a RBP that is essential for B cell ontogeny and integrates transcriptional and post-translational determinants of progression through the cell cycle.
