## Supplementary material for "Polypyrimidine Tract Binding Proteins are essential for B cell development": Table S7

### Sheet: Sheet1
Antibodies/reagents	Source	Cat #
PTBP1 (mouse IgG1, CLONE 1)	ThermoFisher Scientific	32-4800	Anti PTBP antibodies were conjugated to AF488 or AF647 using labelling kits from ThermoFisher (Cat #s: A20181 and A20186)
PTBP2 (mouse IgG2a, S43)	Solimena Laboratory
PTBP3 (rat IgG2a, MAC454)	Turner Laboratory (ref. Monzón-Casanova, et al. Nat. Immunol. 45, 471 (2018).
B220-BUV395 (RA3-6B3)	BD Biosciences	563793
CD19-BUV737 (1D3)	BD Biosciences	564296
CD43-biotin (S7)	BD Biosciences	553269
CD93-BV421 (AA4.1)	BD Biosciences	563806
IgM-PE Goat F(ab')₂ (Igu)	Jackson	115-136-075
IgM-FITC Goat F(ab')₂ (Igu)	Jackson	115-095-075
IgM-BV785 (R6-60.2)	BD Biosciences	564028
CD24-FITC (30F1)	eBioscience	11-0241-85
IgD-PerCP-Cy5.5 (11-26c.2a)	BioLegend	405710
CD2-BV421 (RM2-5 )	BD Biosciences	740010
CD25-BV650 (PC61)	BioLegend	102038
BP-1-PE (BP-1)	BD Biosciences	553735
Gr-1-AF594 (Ly-6G/Ly-6C)	BioLegend	108448
CD11b-AF594 (M1/70)	BioLegend	101254
Siglec-F-PE-CF594 (E50-2440)	BD Biosciences	562757
F4/80-AF594 (BM8)	BioLegend	123140
NK1.1-PE-Dazzle594 (PK136)	BioLegend	108747
cKIT-APC (ACK2)	BioLegend	135108
IgD-PE (11-26)	eBioscience	12-5993-82
BrdU-AF647 (Mobu-1)	ThermoFisher Scientific	B35133
CD19-PerCPCy5.5 (1D3)	BioLegend	152406
IgM-biotin (R6-60.2)	BD Biosciences	553406
CD25-biotin (PC61.5)	eBioscience	13-0251-85
Gr-1-biotin (RB6-8C5)	eBioscience	13-5931
IgD-biotin (11-26c.2a)	Southern Biotech	1120-08
CD2-biotin (RM2-5 )	BioLegend	100104
CD11b-biotin (M1/70)	eBioscience	13-0112-82
NK1.1-biotin (PK136)	BD Biosciences	553163
CD3e-biotin (145-2C11)	BD Biosciences	553060
Ter119-biotin	eBioscience	13-5921-82
Phospho-Histone H3 (Ser10)	Cell Signalling	9701S
Donkey anti-Rabbit IgG (H+L)-AF647	Jackson	711-606-152
pH2A.X-phosphorylated-AF647 (2F3)	BioLegend	613408
mouse IgG1-AF647 Isotype control	BioLegend	400155
p53-AF647 (1C12)	Cell Signaling Technology	2533S
Rabbit (DA1E) mAb IgG XP® -AF647	Cell Signaling Technology	2985S
Rabbit (DA1E) mAb IgG XP® Isotype Control	Cell Signaling Technology	3900
cMYC-AF647 (D84C12)	Cell Signaling Technology	13871S
CD43-BV421 (S7)	BD Biosciences	562958
c-KIT-BV510 (ACK2)	BioLegend	135119
CD25-BV785 (PC61)	BD Biosciences	564023
IgM-PECy7 (II/41)	eBioscience	25-5790-81
CD2-PECy7 (RM2)	BioLegend	100113
CD127 (IL7R)-PECy7 (A7R34)	BioLegend	135014
B220-APC (RA3-6B2)	Tonbo	20-0452-U100
p27 (KIP1) (Y236)	Abcamb	ab32034
p-SAMHD1 (Thr592) (D7O2M)	Cell Signaling Technology	89930S
p-Rb (Ser807/811)-AF647 (D20B12) XP® Rabbit mAb	Cell Signaling Technology	8974S
Streptavidin-PECy7	BD Biosciences	557598
Streptavidin-BV510	BioLegend	405234
Live/Dead staining (eFluor780)	eBioscience	65-0865-18
